# Identification and characterization of the delta-12 fatty acid desaturase from *Euglena gracilis*

**DOI:** 10.1101/2025.09.11.675727

**Authors:** Raj Kumar Thapa, Bijaya Kumar Uprety, RJ Neil Emery, Scott C Farrow

## Abstract

Fatty acid desaturase 12 (FAD12) is a key enzyme in fatty acid biosynthesis, responsible for converting oleic acid to linoleic acid through desaturase activity. *Euglena gracilis* (Euglena) is an emerging platform for the industrial production of various metabolites, including lipids. However, a comprehensive understanding of Euglena’s fatty acid biosynthesis pathways remains incomplete, posing a significant barrier to the commercialization of Euglena bioproducts. To address this gap, we employed a bioinformatics approach to identify a *Euglena gracilis* FAD12 (*Eg* FAD12). We analyzed the evolutionary relationship of *Eg* FAD12 with its homologs from other organisms and revealed that the three canonical histidine box motifs are conserved among FAD12s. To characterize *Eg*FAD12, we cloned it into the pEAQ-hyperstrans vector and overexpressed it in *Nicotiana benthamiana* to take advantage of its endogenous fatty acid pool, which could act as substrates. The heterologous expression of FAD12 in *N. benthamiana* led to an increased linoleic acid content, demonstrating the suspected desaturase activity. To further confirm the function of *Eg* FAD12, we performed CRISPR-Cas9-mediated knockout of *Eg* FAD12 in Euglena, which resulted in a drastic reduction in linoleic acid (C18:2) without compromising biomass yield or lipid content. This work advances our understanding of fatty acid biosynthesis in Euglena and will aid in its adoption as a platform for producing customized lipids.
