## Supplemental Table 3 for "Identification and characterization of the delta-12 fatty acid desaturase from *Euglena gracilis*"

### Sheet: Sheet1
SN	Name of Oligos	Sequence	Purpose
1	D12C1gRNA1	CAAGGAGCACCTGCGGAAGT	CRISPR gene edit
2	D12C1gRNA2	AGAAGGAAACCTCTTCCCTC	CRISPR gene edit
3	D12C1crispr_det_PCR_F1	GCAGAAGGACCCTGGGTGAT	DNA sequencing
4	D12C1crispr_det_PCR_R1	AACGCTTTTCTTCTCCCCTTCC	DNA sequencing
5	D12C1crispr_det_PCR_F1	GCAGAAGGACCCTGGGTGAT	DNA sequencing
6	D12C1crispr_det_PCR_F2	GCTCAGAACGGATTCACCTGC	DNA sequencing
7	pEAQ HT F3	CGAACTTGGAGAAAGATTGTTA	DNA sequencing
8	pEAQ HT F4	GAGTTTTCCCGTGGTTTTCGAAC	DNA sequencing
9	pEAQ HT R1	CATAGAAATGCACACCGAATAAC	DNA sequencing
10	pEAQ HT R2	CTGAGCACAGAAAACCGCTCACC	DNA sequencing
11	pEAQ HT R3	CTGCTAAACAGGAGCTCACAAAG	DNA sequencing
12	D12CAN1 F ATG	ATGGCAGCCGCTGTGGGATTGG	DNA cloning
13	D12CAN1 R end	TCGGCTACAATGACTCCAAC	DNA cloning
