## Supplemental Table 5 for "Identification and characterization of the delta-12 fatty acid desaturase from *Euglena gracilis*"

### Sheet: Raw data wt
																																								wt
1.6	#	Name	Signal description	RT (min)	Area	Area%	Height	Height%	Start time (min)	End time (min)			1.8	#	Name	Signal description	RT (min)	Area	Area%	Height	Height%	Start time (min)	End time (min)		1.9	#	Name	Signal description	RT (min)	Area	Area%	Height	Height%	Start time (min)	End time (min)				1.11	#	Name	Signal description	RT (min)	Area	Area%	Height	Height%	Start time (min)	End time (min)
	1		FID1A	10.081	255028	99.443	68562.8	99.46	9.921	10.593				1		FID1A	10.082	254368	99.2	70272.1	99.32	9.922	10.582			1		FID1A	10.094	253174	99.586	90241.3	99.72	9.933	10.752					1		FID1A	10.092	253893	99.327	88424	99.6	9.932	10.748
	2	C11	FID1A	23.714	113.801	0.044	30.534	0.04	23.554	24.226				2	C11	FID1A	23.714	120.094	0.047	32.305	0.05	23.554	24.28			2	C11	FID1A	23.717	121.781	0.048	33.592	0.04	23.517	24.226					2	C11	FID1A	23.716	122.216	0.048	33.654	0.04	23.516	24.226
	3	C12	FID1A	25.854	16.648	0.006	4.626	0.01	25.613	26.031				3	C12	FID1A	25.854	53.105	0.021	14.926	0.02	24.786	26.386			3	C12	FID1A	25.857	8.731	0.003	2.535	0	25.697	26.026					3	C12	FID1A	25.855	19.447	0.008	5.671	0.01	25.695	26.04
	4		FID1A	28.902	10.12	0.004	1.541	0	28.022	29.38				4	C13	FID1A	27.907	117.39	0.046	34.677	0.05	26.84	28.2			4	C13	FID1A	27.904	42.248	0.017	12.63	0.01	27.704	28.173					4		FID1A	28.905	14.064	0.006	1.651	0	28.025	29.556
	5	C14	FID1A	29.86	207.193	0.081	58.367	0.08	29.38	30.173				5	C14	FID1A	29.881	638.639	0.249	167.969	0.24	29.579	30.226			5		FID1A	28.891	11.227	0.004	1.797	0	28.36	29.213					5	C14	FID1A	29.863	250.564	0.098	66.04	0.07	29.556	30.146
	6	C15:0	FID1A	31.695	61.616	0.024	17.992	0.03	31.003	31.8				6	C14:1	FID1A	31.418	13.859	0.005	1.367	0	30.52	31.624			6		FID1A	30.762	9.579	0.004	1.794	0	30.176	31.005					6	C15:0	FID1A	31.695	54.003	0.021	15.648	0.02	31.24	31.862
	7		FID1A	32.02	18.313	0.007	3.235	0	31.8	32.44				7	C15:0	FID1A	31.697	75.775	0.03	23.325	0.03	31.624	31.8			7	C15:0	FID1A	31.694	46.207	0.018	13.004	0.01	31.005	31.862					7		FID1A	32.021	8.751	0.003	1.842	0	31.862	32.181
	8		FID1A	32.674	34.068	0.013	8.956	0.01	32.44	33.21				8		FID1A	32.669	16.187	0.006	3.017	0	32.465	33.214			8		FID1A	32.017	5.063	0.002	1.13	0	31.862	32.12					8	C16:0	FID1A	33.455	166.661	0.065	42.494	0.05	32.181	33.773
	9	C16:0	FID1A	33.454	128.043	0.05	39.802	0.06	33.21	33.693				9	C16:0	FID1A	33.46	191.976	0.075	54.451	0.08	33.214	33.686			9	C16:0	FID1A	33.452	103.501	0.041	32.773	0.04	33.208	33.746					9	C16:1	FID1A	34.682	35.511	0.014	4.879	0.01	33.773	34.977
	10	C16:1	FID1A	34.683	21.24	0.008	3.995	0.01	34.382	34.971				10	C16:1	FID1A	34.686	37.103	0.014	10.639	0.02	34.607	34.788			10	C16:1	FID1A	34.682	17.723	0.007	4.972	0.01	34.612	34.772					10	C17:0	FID1A	35.11	20.441	0.008	5.16	0.01	34.977	35.599
	11	C17:0	FID1A	35.11	18.993	0.007	6.511	0.01	34.971	35.381				11	C17:0	FID1A	35.11	11.404	0.004	3.627	0.01	34.99	35.162			11	C17:0	FID1A	35.11	15.477	0.006	4.826	0.01	34.985	35.249					11	C17:1	FID1A	36.235	68.601	0.027	10.882	0.01	36.135	36.56
	12		FID1A	35.88	21.272	0.008	0.941	0	35.381	35.974				12	C17:1	FID1A	36.232	14.629	0.006	4.343	0.01	36.147	36.312			12		FID1A	35.56	10.021	0.004	0.398	0	35.249	36.143					12	C18:0	FID1A	36.701	100.8	0.039	12.429	0.01	36.56	37.58
	13	C17:1	FID1A	36.236	64.549	0.025	13.205	0.02	35.974	36.546				13	C18:0	FID1A	36.702	33.904	0.013	11.211	0.02	36.62	36.764			13	C17:1	FID1A	36.236	39.495	0.016	11.365	0.01	36.143	36.548					13	C18:1 Trans	FID1A	37.732	53.083	0.021	13.527	0.02	37.58	37.811
	14	C18:0	FID1A	36.702	22.519	0.009	10.699	0.02	36.546	37.492				14	C18:1 Trans	FID1A	37.3	11.216	0.004	2.302	0	37.2	37.365			14	C18:0	FID1A	36.701	41.117	0.016	12.095	0.01	36.548	37.037					14	C18:1 Cis	FID1A	37.875	36.535	0.014	7.677	0.01	37.811	38.06
	15	C18:1 Cis	FID1A	37.734	57.601	0.022	14.961	0.02	37.492	37.812				15	C18:1 Cis	FID1A	37.737	68.955	0.027	17.62	0.02	37.536	37.813			15	C18:1 Trans	FID1A	37.732	40.844	0.016	11.338	0.01	37.597	37.796					15		FID1A	38.202	39.99	0.016	1.114	0	38.06	38.943
	16	C18:2	FID1A	38.674	1.31	0.001	0.386	0	38.612	38.764				16	C18:2	FID1A	38.658	4.752	0.002	0.335	0	38.484	38.946			16	C18:1 Cis	FID1A	37.874	29.52	0.012	7.21	0.01	37.796	37.997					16	C18:2 Cis	FID1A	39.215	32.426	0.013	4.076	0	38.943	39.32
	17	C18:2 Cis	FID1A	39.219	21.884	0.009	3.963	0.01	39.111	39.341				17	C18:2 Cis	FID1A	39.226	27.949	0.011	5.763	0.01	39.117	39.32			17		FID1A	39.08	5.463	0.002	1.809	0	39.038	39.126					17	C20:0	FID1A	39.92	20.37	0.008	1.821	0	39.817	40.069
	18	C20:0	FID1A	39.655	1.929	0.001	0.466	0	39.61	39.848				18	C20:0	FID1A	39.666	135.374	0.053	2.439	0	39.32	40.749			18	C18:2 Cis	FID1A	39.212	16.286	0.006	3.437	0	39.126	39.32					18		FID1A	40.187	42.343	0.017	1.607	0	40.069	40.673
	19		FID1A	39.933	3.095	0.001	0.807	0	39.848	39.983				19	C20:1 Cis	FID1A	40.889	25.815	0.01	2.806	0	40.749	41.115			19		FID1A	39.533	6.717	0.003	0.659	0	39.32	39.621					19	C20:1 Cis	FID1A	40.813	12.317	0.005	3.562	0	40.763	40.852
	20		FID1A	40.193	7.056	0.003	0.635	0	39.983	40.757				20		FID1A	41.96	49.292	0.019	2.417	0	41.115	41.998			20	C20:0	FID1A	39.673	4.992	0.002	1.062	0	39.621	39.729					20	C18:3	FID1A	40.893	16.348	0.006	4.817	0.01	40.852	40.956
	21	C20:1 Cis	FID1A	40.881	21.251	0.008	6.42	0.01	40.857	40.971				21		FID1A	42.114	32.393	0.013	7.07	0.01	41.998	42.209			21		FID1A	39.933	20.202	0.008	1.007	0	39.729	40.34					21	C21:0	FID1A	41.12	0.037	0	0.706	0	41.119	41.12
	22	C21:0	FID1A	41.263	6.346	0.002	2.001	0	41.207	41.324				22	C20:2	FID1A	42.21	13.794	0.005	0.845	0	42.209	42.6			22		FID1A	40.424	6.55	0.003	1.153	0	40.34	40.507					22		FID1A	41.262	8.23	0.003	1.948	0	41.207	41.312
	23		FID1A	41.967	6.45	0.003	2.021	0	41.898	42.02				23	C20:3 Cis-8,11,14	FID1A	43.25	61.034	0.024	17.111	0.02	42.983	43.359			23	C18:3 Gamma	FID1A	40.706	7.102	0.003	1.283	0	40.59	40.765					23	C20:2	FID1A	42.118	40.048	0.016	11.219	0.01	42.032	42.187
	24		FID1A	42.027	0.001	0	0.011	0	42.02	42.031				24	C20:3 Cis-11,14,17	FID1A	43.848	5.009	0.002	0.644	0	43.739	44.042			24	C20:1 Cis	FID1A	40.893	17.987	0.007	2.392	0	40.765	41.117					24	C22:0	FID1A	42.852	24.846	0.01	4.475	0.01	42.706	43.024
	25	C20:2	FID1A	42.119	45.6	0.018	14.325	0.02	42.031	42.247				25	C20:4	FID1A	44.155	111.211	0.043	28.337	0.04	44.042	44.386			25	C21:0	FID1A	41.264	7.61	0.003	1.225	0	41.193	41.466					25	C22:1	FID1A	43.247	50.548	0.02	13.021	0.01	43.163	43.356
	26	C22:0	FID1A	42.84	22.195	0.009	5.752	0.01	42.76	42.937				26	C22:2	FID1A	45.093	28.895	0.011	4.72	0.01	44.813	45.306			26	C20:2	FID1A	42.115	24.64	0.01	4.911	0.01	42.046	42.696					26	C20:3 Cis-8,11,14	FID1A	43.438	18.128	0.007	1.741	0	43.356	43.73
	27		FID1A	42.973	1.27	0	0.463	0	42.937	43.028				27	C24:0	FID1A	45.524	13.688	0.005	1.083	0	45.306	45.949			27	C22:0	FID1A	42.852	30.904	0.012	7.537	0.01	42.696	42.942					27	C20:3 Cis-11,14,17	FID1A	43.849	17.637	0.007	3.135	0	43.73	44.032
	28		FID1A	43.133	3.108	0.001	0.854	0	43.028	43.187				28	C20:5	FID1A	46.122	38.587	0.015	8.778	0.01	45.949	46.44			28	C20:3 Cis-8,11,14	FID1A	43.25	68.307	0.027	17.136	0.02	43.064	43.393					28	C20:4	FID1A	44.156	154.098	0.06	38.534	0.04	44.032	44.325
	29		FID1A	43.249	48.745	0.019	13.241	0.02	43.187	43.33				29		FID1A	47.626	28.856	0.011	6.542	0.01	47.443	47.88			29	C20:4	FID1A	44.158	165.272	0.065	40.06	0.04	43.754	44.326					29	C23:0	FID1A	44.423	7.293	0.003	1.082	0	44.325	44.499
	30	C20:3 Cis-8,11,14	FID1A	43.441	6.753	0.003	1.823	0	43.33	43.525				30		FID1A	48.57	20.692	0.008	5.033	0.01	48.37	48.784			30	C23:0	FID1A	44.584	8.009	0.003	1.425	0	44.507	44.743					30	C22:2	FID1A	45.095	42.774	0.017	3.476	0	44.499	45.315
	31	C22:1	FID1A	43.588	0.219	0	0.049	0	43.525	43.787				31		FID1A	48.967	12.97	0.005	3.066	0	48.784	49.213			31	C22:2	FID1A	45.091	18.036	0.007	2.976	0	44.743	45.282					31	C24:0	FID1A	45.512	22.6	0.009	1.942	0	45.315	45.812
	32	C20:3 Cis-11,14,17	FID1A	43.852	12.934	0.005	3.953	0.01	43.787	43.96				32		FID1A	49.955	9.241	0.004	1.808	0	49.755	50.226			32	C24:0	FID1A	45.521	13.416	0.005	1.57	0	45.282	45.783					32		FID1A	45.988	3.403	0.001	0.355	0	45.812	45.988
	33	C20:4	FID1A	44.161	193.055	0.075	49.719	0.07	43.96	44.277				33	C22:6	FID1A	51.076	16.234	0.006	1.874	0	50.756	51.64			33	C20:5	FID1A	46.12	20.802	0.008	4.506	0	45.783	46.17					33	C20:5	FID1A	46.122	47.736	0.019	9.964	0.01	45.988	46.46
	34	C23:0	FID1A	44.28	0.441	0	0.162	0	44.277	44.378				34		FID1A	53.281	11.566	0.005	2.059	0	53.043	53.64			34		FID1A	47.625	34.185	0.013	7.161	0.01	47.422	47.855					34	C24:1	FID1A	47.077	36.6	0.014	2.398	0	46.46	47.44
	35		FID1A	44.425	3.808	0.001	0.925	0	44.378	44.501				37	C23:0	FID1A										35		FID1A	48.569	19.245	0.008	2.303	0	47.855	48.68					35		FID1A	47.623	25.318	0.01	3.738	0	47.44	48.253
	36		FID1A	44.512	0.001	0	0.007	0	44.501	44.517				36	C24:1	FID1A										36		FID1A	48.964	13.192	0.005	1.47	0	48.68	49.414					36		FID1A	48.571	59.148	0.023	12.896	0.01	48.253	48.794
	37		FID1A	44.586	4.189	0.002	1.075	0	44.517	44.648				35	C4	FID1A										40	C22:1	FID1A												37		FID1A	48.962	25.823	0.01	1.429	0	48.794	50.48
	38		FID1A	44.831	2.217	0.001	0.352	0	44.648	45.017				44	C6	FID1A										39	C22:6	FID1A												38	C22:6	FID1A	51.085	22.085	0.009	2.543	0	50.48	51.631
	39		FID1A	45.08	14.985	0.006	3.678	0.01	45.017	45.159				40	C8	FID1A										38	C24:1	FID1A												43	C18:2	FID1A
	40	C22:2	FID1A	45.213	0.722	0	0.178	0	45.159	45.314				43	C15:1	FID1A										37	C4	FID1A												44	C18:3 Gamma	FID1A
	41	C24:0	FID1A	45.533	14.166	0.006	2.343	0	45.314	45.887				42	C18:3	FID1A										47	C6	FID1A												45	C4	FID1A
	42		FID1A	45.933	0.059	0	0.027	0	45.887	45.949				41	C18:3 Gamma	FID1A										42	C8	FID1A												46	C6	FID1A
	43	C20:5	FID1A	46.124	46.08	0.018	11.681	0.02	45.949	46.451				45	C21:0	FID1A										46	C14	FID1A												47	C8	FID1A
	44	C24:1	FID1A	46.606	5.293	0.002	1.175	0	46.451	46.874				39	C22:0	FID1A										45	C14:1	FID1A												39	C10	FID1A
	45		FID1A	47.089	11.417	0.004	2.811	0	46.874	47.138				38	C22:1	FID1A										44	C15:1	FID1A												40	C13	FID1A
	46		FID1A	47.626	17.006	0.007	3.369	0	47.448	48.28				46	C10	FID1A										43	C18:2	FID1A												41	C14:1	FID1A
	47		FID1A	48.574	72.058	0.028	17.12	0.02	48.28	48.795																48	C18:3	FID1A												42	C15:1	FID1A
	48		FID1A	48.964	8.889	0.003	1.64	0	48.795	49.085																41	C20:3 Cis-11,14,17	FID1A
	49		FID1A	49.213	3.868	0.002	0.163	0	49.085	49.666																49	C10	FID1A
	50	C22:6	FID1A	51.088	17.174	0.007	2.98	0	51.017	51.623
	51		FID1A	53.276	5.64	0.002	1.055	0	53.116	53.586
	59	C4	FID1A
	60	C6	FID1A
	61	C8	FID1A
	55	C15:1	FID1A
	56	C18:1 Trans	FID1A
	57	C18:3	FID1A
	58	C18:3 Gamma	FID1A
	52	C10	FID1A
	53	C13	FID1A
	54	C14:1	FID1A

### Sheet: Raw data cr1 line
																										cr
1.3	Name	Signal description	RT (min)	Area	Area%	Height	Height%	Start time (min)	End time (min)		1.4	#	Name	Signal description	RT (min)	Area	Area%	Height	Height%	Start time (min)	End time (min)			1.7	#	Name	Signal description	RT (min)	Area	Area%	Height	Height%	Start time (min)	End time (min)				1.ten	#	Name	Signal description	RT (min)	Area	Area%	Height	Height%	Start time (min)	End time (min)
1		FID1A	10.091	249338	99.579	85559	99.68	9.931	10.653			1		FID1A	10.084	249561	98.381	69592.1	98.8	9.924	10.571				1		FID1A	10.092	243172	96.997	83701.5	98.25	9.932	10.581					1		FID1A	10.079	253280	98.383	77959.7	98.93	9.919	10.239
2	C11	FID1A	23.717	118.229	0.047	32.625	0.04	23.517	24.226			2	C10	FID1A	21.503	15.252	0.006	3.96	0.01	21.303	21.774				2	C8	FID1A	17.19	6.312	0.003	1.39	0	15.694	17.361					2	C10	FID1A	21.502	15.811	0.006	4.052	0.01	21.302	21.773
3	C12	FID1A	25.857	9.171	0.004	2.459	0	25.697	26.386			3	C11	FID1A	23.715	122.604	0.048	33.025	0.05	23.555	24.334				3		FID1A	19.3	18.13	0.007	4.37	0.01	19.14	19.667					3	C11	FID1A	23.714	127.207	0.049	33.866	0.04	23.4	24.306
4	C13	FID1A	27.905	40.851	0.016	12.275	0.01	27.705	28.173			4	C12	FID1A	25.858	138.699	0.055	39.696	0.06	25.694	26.12				4	C10	FID1A	21.505	23.706	0.009	6.247	0.01	21.305	21.774					4	C12	FID1A	25.857	142.84	0.055	40.958	0.05	25.693	26.12
5		FID1A	28.892	7.785	0.003	1.657	0	28.692	29.213			5	C13	FID1A	27.906	91.556	0.036	27.442	0.04	27.706	28.174				5	C11	FID1A	23.717	160.568	0.064	44.103	0.05	22.574	24.067					5	C13	FID1A	27.905	95.08	0.037	28.313	0.04	27.533	28.253
6	C14	FID1A	29.855	104.993	0.042	32.273	0.04	29.741	29.977			6	C14	FID1A	29.923	2094.3	0.826	427.172	0.61	29.763	30.246				6	C12	FID1A	25.863	231.378	0.092	60.936	0.07	25.703	26.147					6	C14	FID1A	29.923	2158.36	0.838	430.535	0.55	29.746	30.479
7	C14:1	FID1A	31.695	41.289	0.016	12.606	0.01	31.586	31.864			7	C14:1	FID1A	31.425	7.554	0.003	2.378	0	31.374	31.474				7		FID1A	26.895	4.834	0.002	1.113	0	26.735	27.267					7	C15:0	FID1A	31.7	84.089	0.033	24.331	0.03	31.548	31.8
8	C15:0	FID1A	31.88	0.149	0	0.054	0	31.864	31.912			8	C15:0	FID1A	31.701	80.782	0.032	23.226	0.03	31.474	31.826				8	C13	FID1A	27.957	1542.19	0.615	341.73	0.4	27.534	28.414					8		FID1A	32.683	18.287	0.007	3.905	0	32.536	33.225
9		FID1A	32.017	5.174	0.002	1.104	0	31.912	32.242			9		FID1A	32.034	3.643	0.001	1.004	0	31.826	32.307				9		FID1A	28.894	19.064	0.008	1.351	0	28.452	29.465					9	C16:0	FID1A	33.478	417.467	0.162	118.16	0.15	33.225	33.613
10	C16:0	FID1A	33.453	111.106	0.044	32.134	0.04	33.004	33.88			10		FID1A	32.69	12.065	0.005	3.334	0	32.597	32.796				10	C14	FID1A	29.928	2309.62	0.921	427.697	0.5	29.465	30.307					10	C16:1	FID1A	34.69	36.737	0.014	9.969	0.01	34.596	34.813
11	C16:1	FID1A	34.522	12.559	0.005	3.099	0	33.91	34.593			11	C16:0	FID1A	33.48	414.548	0.163	115.346	0.16	33.384	33.873				11	C15:0	FID1A	31.746	872.088	0.348	209.12	0.25	31.627	32.268					11		FID1A	35.073	53.883	0.021	6.379	0.01	34.813	35.073
12	C17:0	FID1A	35.116	22.642	0.009	5.251	0.01	35.004	35.234			12	C16:1	FID1A	34.71	87.246	0.034	14.76	0.02	33.873	34.761				12	C16:0	FID1A	33.485	434.022	0.173	105.1	0.12	33.193	33.987					12		FID1A	35.106	53.009	0.021	10.5	0.01	35.073	35.169
13		FID1A	36.093	7.209	0.003	1.997	0	35.961	36.168			13		FID1A	34.933	162.13	0.064	10.324	0.01	34.761	35.069				13	C16:1	FID1A	34.714	29.135	0.012	8.685	0.01	34.647	34.788					13	C17:0	FID1A	35.293	445.741	0.173	8.003	0.01	35.169	36.186
14	C17:1	FID1A	36.543	0.009	0	0.037	0	36.54	36.593			14		FID1A	35.12	137.768	0.054	12.356	0.02	35.069	35.311				14		FID1A	35.054	92.152	0.037	7.471	0.01	34.788	35.055					14	C17:1	FID1A	36.231	44.135	0.017	8.61	0.01	36.186	36.284
15	C18:0	FID1A	36.702	36.601	0.015	11.888	0.01	36.593	36.78			15	C17:0	FID1A	35.312	238.454	0.094	8.101	0.01	35.311	36.179				15		FID1A	35.139	201.077	0.08	46.289	0.05	35.055	35.215					15	C18:0	FID1A	36.713	88.291	0.034	20.33	0.03	36.576	37.376
16	C18:1 Trans	FID1A	37.733	38.621	0.015	10.573	0.01	37.625	37.815			16		FID1A	36.254	26.772	0.011	4.42	0.01	36.179	36.368				16	C17:0	FID1A	35.294	257.416	0.103	7.852	0.01	35.215	36.111					16	C18:1 Trans	FID1A	37.4	0.887	0	0.259	0	37.376	37.478
17	C18:1 Cis	FID1A	37.873	22.304	0.009	6.532	0.01	37.815	37.935			17	C17:1	FID1A	36.414	12.911	0.005	1.297	0	36.368	36.564				17		FID1A	36.112	1.216	0	0.755	0	36.111	36.189					17	C18:1 Cis	FID1A	37.744	107.164	0.042	27.985	0.04	37.478	37.829
18	C18:2	FID1A	38.831	3.915	0.002	0.305	0	38.605	38.982			18	C18:0	FID1A	36.716	74.325	0.029	19.163	0.03	36.564	36.858				18	C17:1	FID1A	36.253	69.091	0.028	21.941	0.03	36.189	36.406					18	C18:2 Cis	FID1A	39.213	1.899	0.001	0.618	0	39.175	39.258
19		FID1A	39	0.014	0	0.01	0	38.982	39.008			19	C18:1 Trans	FID1A	37.588	0.274	0	0.13	0	37.538	37.595				19	C18:0	FID1A	36.73	85.203	0.034	27.274	0.03	36.643	36.789					19	C20:0	FID1A	39.666	1.007	0	0.348	0	39.65	39.708
20		FID1A	39.08	4.158	0.002	1.556	0	39.04	39.117			20	C18:1 Cis	FID1A	37.745	80.163	0.032	25.911	0.04	37.595	37.816				20	C18:1 Trans	FID1A	37.636	0.107	0	0.08	0	37.584	37.641					20	C18:3 Gamma	FID1A	40.653	1.974	0.001	0.79	0	40.617	40.682
21	C18:2 Cis	FID1A	39.212	13.878	0.006	3.125	0	39.136	39.321			21	C18:2 Cis	FID1A	39.214	4.211	0.002	0.944	0	39.123	39.281				21		FID1A	37.747	70.202	0.028	18.626	0.02	37.641	37.921					21	C20:2	FID1A	42.119	14.661	0.006	5.117	0.01	41.981	42.314
22	C20:0	FID1A	39.665	1.342	0.001	0.504	0	39.596	39.813			22	C20:0	FID1A	39.667	1.335	0.001	0.466	0	39.63	39.709				22	C18:1 Cis	FID1A	37.922	0.14	0	0.508	0	37.921	37.931					22	C20:3 Cis-8,11,14	FID1A	43.252	32.101	0.012	8.006	0.01	43.081	43.555
23		FID1A	39.922	1.937	0.001	0.524	0	39.813	40.006			23	C18:3 Gamma	FID1A	40.654	2.259	0.001	0.845	0	40.589	40.695				23	C18:2 Cis	FID1A	39.214	6.143	0.002	2.043	0	39.206	39.273					23	C22:1	FID1A	43.697	8.753	0.003	2.539	0	43.555	43.805
24		FID1A	40.413	2.66	0.001	0.73	0	40.362	40.496			24	C20:1 Cis	FID1A	40.814	0.69	0	0.22	0	40.749	40.856				24	C20:1 Cis	FID1A	40.76	90.228	0.036	2.417	0	39.273	40.973					24	C20:3 Cis-11,14,17	FID1A	43.845	2.627	0.001	1.012	0	43.805	43.997
25	C18:3 Gamma	FID1A	40.706	3.443	0.001	0.922	0	40.604	40.761			25	C18:3	FID1A	40.888	2.86	0.001	0.907	0	40.856	40.945				25	C18:3 Gamma	FID1A	40.844	5.001	0.002	1.648	0	40.789	40.87					25	C20:4	FID1A	44.154	34.794	0.014	11.61	0.01	43.997	44.719
26	C20:1 Cis	FID1A	40.893	6.551	0.003	1.982	0	40.858	40.954			26		FID1A	41.754	2.554	0.001	0.554	0	41.681	41.867				26		FID1A	41.966	7.51	0.003	2.211	0	41.926	42.031					26	C22:2	FID1A	45.095	9.608	0.004	3.209	0	44.719	45.327
27	C21:0	FID1A	41.268	2.889	0.001	0.925	0	41.215	41.318			27	C20:2	FID1A	42.124	15.995	0.006	5.115	0.01	42.051	42.191				27	C20:2	FID1A	42.119	12.033	0.005	3.987	0	42.071	42.173					27	C24:0	FID1A	45.529	7.833	0.003	2.209	0	45.327	45.971
28		FID1A	41.773	3.289	0.001	0.735	0	41.7	41.824			28	C22:0	FID1A	42.867	1.894	0.001	0.51	0	42.799	42.914				28	C22:0	FID1A	42.859	15.348	0.006	4.271	0.01	42.783	42.918					28	C20:5	FID1A	46.124	1.89	0.001	3	0	45.971	46.936
29		FID1A	41.84	0.086	0	0.064	0	41.824	41.904			29	C20:3 Cis-8,11,14	FID1A	43.251	29.271	0.012	7.941	0.01	43.173	43.344				29		FID1A	43.254	35.635	0.014	9.454	0.01	43.193	43.318					29	C24:1	FID1A	47.167	2.14	0.001	0.981	0	46.936	47.436
30		FID1A	41.966	16.702	0.007	5.064	0.01	41.904	42.04			30	C22:1	FID1A	43.692	8.653	0.003	2.611	0	43.613	43.78				30	C20:3 Cis-8,11,14	FID1A	43.454	0.224	0	0.555	0	43.318	43.572					30		FID1A	47.625	13.098	0.005	3.211	0	47.436	47.853
31	C20:2	FID1A	42.116	15.048	0.006	4.548	0.01	42.04	42.257			31		FID1A	43.848	3.517	0.001	1.042	0	43.78	43.934				31	C22:1	FID1A	43.697	5.001	0.002	1.889	0	43.572	43.904					31		FID1A	48.57	16.107	0.006	3.772	0	48.37	48.728
32	C22:0	FID1A	42.634	0.598	0	0.142	0	42.56	42.697			32	C20:3 Cis-11,14,17	FID1A	43.934	0.011	0	0.006	0	43.934	43.982				32	C20:4	FID1A	44.161	117.899	0.047	28.834	0.03	43.904	44.471					32		FID1A	48.991	54.727	0.021	11.849	0.02	48.728	49.346
33		FID1A	42.733	0.046	0	0.012	0	42.697	42.77			33	C20:4	FID1A	44.154	42.134	0.017	11.691	0.02	44.072	44.269				33	C23:0	FID1A	44.589	9.343	0.004	0.915	0	44.471	44.957					33	C22:6	FID1A	50.985	13.657	0.005	2.284	0	50.825	51.4
34		FID1A	42.853	27.299	0.011	6.915	0.01	42.77	42.93			34		FID1A	45.094	12.926	0.005	3.119	0	45.009	45.267				34	C22:2	FID1A	45.096	16.503	0.007	2.465	0	44.957	45.324					34		FID1A	53.324	57.002	0.022	9.272	0.01	53.124	53.666
35		FID1A	43.053	0.093	0	0.046	0	43.029	43.066			35	C22:2	FID1A	45.267	0.009	0	0.028	0	45.267	45.289				35	C24:0	FID1A	45.56	54.082	0.022	7.072	0.01	45.324	45.958					41	C22:0	FID1A
36		FID1A	43.133	1.105	0	0.251	0	43.066	43.178			36	C24:0	FID1A	45.532	13.651	0.005	2.246	0	45.289	45.709				36	C20:5	FID1A	46.128	80.543	0.032	6.952	0.01	45.958	46.787					42	C23:0	FID1A
37		FID1A	43.251	61.388	0.025	16.26	0.02	43.178	43.363			37	C20:5	FID1A	46.124	13.394	0.005	3.27	0	46.014	46.314				37	C24:1	FID1A	47.198	84.108	0.034	12.488	0.01	47.038	47.44					43	C4	FID1A
38	C20:3 Cis-8,11,14	FID1A	43.453	2.842	0.001	0.652	0	43.363	43.524			38	C24:1	FID1A	47.167	4.321	0.002	1.037	0	47.116	47.26				38		FID1A	47.628	86.063	0.034	6.511	0.01	47.44	48.264					44	C6	FID1A
39	C22:1	FID1A	43.539	0.102	0	0.05	0	43.524	43.572			39		FID1A	47.625	13.519	0.005	3.192	0	47.5	47.741				39		FID1A	48.573	47.471	0.019	4.415	0.01	48.264	48.748					45	C8	FID1A
40		FID1A	43.693	1.091	0	0.188	0	43.572	43.765			40		FID1A	48.571	14.758	0.006	3.632	0.01	48.442	48.676				40		FID1A	49.014	133.315	0.053	19.785	0.02	48.748	49.374					35	C14:1	FID1A
41	C20:3 Cis-11,14,17	FID1A	43.851	1.195	0	0.276	0	43.765	43.922			41		FID1A	48.707	0.063	0	0.028	0	48.676	48.729				41		FID1A	49.964	6.661	0.003	1.207	0	49.736	50.087					36	C15:1	FID1A
42	C20:4	FID1A	44.158	153.635	0.061	38.325	0.04	44.065	44.325			42		FID1A	48.867	0.016	0	0.008	0	48.841	48.87				42	C22:6	FID1A	51.054	80.733	0.032	13.896	0.02	50.087	51.229					37	C18:2	FID1A
43	C23:0	FID1A	44.423	3.476	0.001	0.628	0	44.325	44.5			43		FID1A	48.99	51.198	0.02	11.315	0.02	48.87	49.176				43		FID1A	51.8	12.291	0.005	0.632	0	51.229	52.045					38	C18:3	FID1A
44		FID1A	44.585	6.012	0.002	1.293	0	44.5	44.67			44	C22:6	FID1A	50.985	12.777	0.005	2.194	0	50.825	51.267				44		FID1A	52.217	36.943	0.015	0.689	0	52.045	52.974					39	C20:1 Cis	FID1A
45		FID1A	45.092	11.832	0.005	2.78	0	45.006	45.173			45		FID1A	53.324	54.188	0.021	9.056	0.01	53.124	53.614				45		FID1A	53.334	94.72	0.038	10.141	0.01	53.152	53.694					40	C21:0	FID1A
46	C22:2	FID1A	45.174	0.916	0	0.184	0	45.173	45.288			47	C18:2	FID1A											46		FID1A	54.07	39.828	0.016	1.229	0	53.696	54.409
47	C24:0	FID1A	45.521	9.715	0.004	1.27	0	45.288	45.802			48	C21:0	FID1A											47		FID1A	54.73	23.072	0.009	1.034	0	54.409	54.84
48		FID1A	46.12	18.645	0.007	4.371	0.01	45.802	46.163			49	C23:0	FID1A											54	C21:0	FID1A
49	C20:5	FID1A	46.195	10.67	0.004	2.441	0	46.163	46.319			50	C4	FID1A											55	C4	FID1A
50	C24:1	FID1A	46.76	31.686	0.013	1.189	0	46.319	46.986			51	C6	FID1A											56	C6	FID1A
51		FID1A	47.627	33.619	0.013	6.825	0.01	47.344	47.774			52	C8	FID1A											50	C18:2	FID1A
52		FID1A	48.571	12.463	0.005	2.193	0	48.306	48.775			46	C15:1	FID1A											51	C18:3	FID1A
53		FID1A	48.966	10.862	0.004	1.384	0	48.775	49.533																52	C20:0	FID1A
58	C4	FID1A																							53	C20:3 Cis-11,14,17	FID1A
59	C6	FID1A																							48	C14:1	FID1A
60	C8	FID1A																							49	C15:1	FID1A
54	C10	FID1A
55	C15:1	FID1A
56	C18:3	FID1A
57	C22:6	FID1A

### Sheet: Wt vs crispr1
		Wild type							Crispr line 1
		#1.6	#1.8	#1.9	#1.11	#1.12	#1.14		#1.3	#1.4	#1.7	#1.10	#1.13
	C18:1	58.911	80.171	70.364	89.618	97.395	98.058		60.925	80.437	70.342	108.051	69.393
	C18:2	21.884	32.701	21.749	72.416	68.903	20.606		3.915	4.211	6.143	1.899	2.834
Ratio	18:1/18:2	2.69197	2.45164	3.23528	1.23754	1.41351	4.75871		15.5619	19.1016	11.4508	56.8989	24.4859
