## Supplemental Table 6 for "Identification and characterization of the delta-12 fatty acid desaturase from *Euglena gracilis*"

### Sheet: results_68961FF30004314FFD42683
Computational prediction of subcellular localization of EG FAD12 by DeepLoc2.0. It is predicted to be localized in the Endoplasmic Reticulum.
Protein_ID	Localizations	Signals	Cytoplasm	Nucleus	Extracellular	Cell membrane	Mitochondrion	Plastid	Endoplasmic reticulum	Lysosome/Vacuole	Golgi apparatus	Peroxisome
EG FAD12	Endoplasmic reticulum	Transmembrane domain	0.1981	0.1248	0.0224	0.1776	0.1978	0.0897	0.5689	0.1483	0.1946	0.0052
